# Oxygen-dependent changes in HIF binding partners and post-translational modifications regulate stability and transcriptional activity

**DOI:** 10.1101/2020.11.12.379768

**Authors:** Leonard Daly, Philip J. Brownridge, Violaine Sée, Claire E. Eyers

## Abstract

Adaption of cells to low oxygen environments is an essential process mediated in part by the Hypoxia Inducible Factors (HIFs). Like other transcription factors, the stability and transcriptional activity of HIFs, and consequently the hypoxic response, are regulated by post-translational modification (PTM) and changes in biomolecular interactions. However, our current understanding of PTM-mediated regulation of HIFs is primarily based on *in vitro* protein fragment-based studies, with validation typically having been conducted by *in cellulo* fragment expression and hypoxia mimicking drugs. Consequently, we still lack an understanding of true oxygen deprivation signaling via HIFα. Using an immunoprecipitation-based, mass spectrometry approach, we characterize the regulation of *in cellulo* expressed full-length HIF-1α and HIF-2α, in terms of both PTM and binding partners, in response to normoxia (21% oxygen) and hypoxia (1% oxygen). These studies revealed that a change in oxygen tension significantly alters the complexity and composition of HIF-α protein interaction networks, with HIF-2α in particular having an extended hypoxia-induced interactome, most notably with mitochondrial-associated proteins. Both HIFα isoforms are heavily covalently modified: we define ~40 different sites of PTM on each of HIF-1α and HIF-2α, comprising 13 different PTM types, including multiple cysteine modifications and a highly unusual phosphocysteine. Over 80% of the PTMs identified are novel, and approximately half exhibit oxygen-dependency under these conditions. Combined with domain and evolutionary analysis of >225 vertebrate species, we validate Ser31 phosphorylation on HIF-1α as a regulator of transcription, and propose functional roles for Thr406, Thr528 and Ser581 on HIF-2α.
