## Supplementary material for "Oxygen-dependent changes in HIF binding partners and post-translational modifications regulate stability and transcriptional activity": Supp Table 5

### Sheet: Legend
Supp. Table. 5: Oxygen-dependent protein binding partners of HIF-1α versus HIF-2α. Data in Supp. Table. 1 for oxygen-dependent binding partners was used for analysis. All binding partners (HIF-1α and HIF-2α) were used for a specific oxygen tension. Binding partners are separated into columns dependent on whether they were uniquely identified for HIF-1α or HIF-2α, or common to both HIF-1/2α for th…

### Sheet: 21% O2 HIF1 vs HIF2
Identified in				HIF1 only count	HIF2 only count	Both count
HIF1 only	HIF2 only	Both isoforms		317	62	22
A1L0T0	A6NIE6	O43252
A5PLL1	O00429	O75190
A6NDG6	O00461	O75533
A6NDU8	O43143	O75608
A6NM62	O43776	P11279
O00193	O43824	P14923
O00592	O43865	P15924
O00622	O75934	P21964
O00625	O95391	P26447
O00743	O95433	P49790
O14579	O95677	P55039
O14730	P09496	P57081
O14773	P14406	P60903
O14776	P17252	Q01844
O15021	P17655	Q14166
O15305	P18754	Q8NDX6
O15371	P30049	Q96P11
O43592	P30838	Q99814
O43678	P41227	Q9NP79
O43913	P41743	Q9NZB2
O60547	P46736	Q9UNE7
O75223	P46777	Q9Y3I0
O75367	P50336
O75380	P50552
O75391	P52788
O75494	P55809
O75521	P56282
O75531	P98170
O75794	Q04446
O75832	Q13011
O76021	Q13907
O76071	Q14444
O94966	Q14940
O94992	Q15013
O95163	Q15269
O95168	Q16513
O95182	Q16836
O95197	Q5T1B0
O95232	Q6DKJ4
O95336	Q8TDG2
O95372	Q8WWC4
O95456	Q92743
O95486	Q92979
O95801	Q96FW1
O95861	Q96JB5
O96019	Q99612
P00533	Q9BUB5
P04049	Q9BXJ9
P04114	Q9BXS9
P04632	Q9H0A0
P05455	Q9H3N1
P06454	Q9H7Z3
P07237	Q9H814
P07996	Q9NVH0
P08174	Q9NVQ4
P09234	Q9UBU9
P09661	Q9UNH7
P10644	Q9UNX4
P11047	Q9UQ80
P11940	Q9Y2Z4
P13489	Q9Y3D9
P15170	Q9Y5J5
P16104
P19525
P20674
P20962
P21953
P26196
P27658
P28288
P28340
P28838
P29353
P29372
P29966
P30044
P30101
P30740
P31949
P33121
P41250
P42285
P43304
P43490
P45974
P48730
P49005
P49459
P49841
P51610
P53350
P53597
P53701
P54819
P55084
P55735
P56537
P56545
P60602
P60604
P61077
P61289
P61923
P62273
P62314
P62993
P63162
P63165
P78406
P84090
P86791
P98160
Q00341
Q02218
Q02241
Q02413
Q03519
Q04323
Q07666
Q07869
Q08188
Q08945
Q12834
Q12931
Q13309
Q13315
Q13492
Q13547
Q13596
Q13751
Q14103
Q14232
Q14258
Q14694
Q14C86
Q15019
Q15024
Q15084
Q15165
Q15369
Q15370
Q15427
Q15436
Q15477
Q15599
Q16401
Q16555
Q16718
Q2NL82
Q3SXM5
Q4G0N4
Q53EL6
Q53GA4
Q59GN2
Q5T160
Q5T440
Q5T6F2
Q66PJ3
Q6P1K1
Q6P1X6
Q6P4A7
Q6P4I2
Q6P6C2
Q6PKG0
Q6UN15
Q6UW78
Q6XQN6
Q6Y7W6
Q7L3T8
Q7L576
Q7L5Y1
Q7RTV0
Q7Z7H5
Q7Z7H8
Q86U90
Q86UE4
Q86UV5
Q86V81
Q86VW0
Q8IWZ3
Q8IXV7
Q8N0U8
Q8N257
Q8N335
Q8N4C6
Q8N5K1
Q8N766
Q8N8R3
Q8NBN7
Q8NBQ5
Q8NBS9
Q8NBT2
Q8NEZ5
Q8NFF5
Q8NHP1
Q8TDY2
Q8TEX9
Q8WVC6
Q8WVD3
Q8WVI0
Q8WVV9
Q8WX92
Q8WY21
Q92530
Q92688
Q92793
Q92879
Q92922
Q969S8
Q969T9
Q96A26
Q96B49
Q96CB8
Q96CN7
Q96CP2
Q96DA6
Q96DG6
Q96EB1
Q96GM8
Q96IZ0
Q96P48
Q96S19
Q96TC7
Q99426
Q99471
Q99536
Q99543
Q99661
Q99729
Q99816
Q99836
Q99961
Q9BQ95
Q9BQA1
Q9BRF8
Q9BRK5
Q9BRP1
Q9BSK2
Q9BSV6
Q9BT40
Q9BTE3
Q9BTY7
Q9BUJ2
Q9BUP3
Q9BVK2
Q9BVP2
Q9BVQ7
Q9BW27
Q9BW72
Q9BY42
Q9BZK7
Q9C035
Q9C0B1
Q9GZP4
Q9GZT9
Q9H0C8
Q9H0W9
Q9H1Z4
Q9H2P0
Q9H3E2
Q9H479
Q9H490
Q9H4F8
Q9H4I3
Q9H5Q4
Q9H6Q4
Q9H7C9
Q9H845
Q9H910
Q9H920
Q9H9H4
Q9H9P8
Q9HAU0
Q9HD67
Q9NP97
Q9NPD3
Q9NQC3
Q9NQT5
Q9NR30
Q9NR50
Q9NRG7
Q9NRZ9
Q9NSP4
Q9NUI1
Q9NVD7
Q9NX61
Q9NXK8
Q9NYK5
Q9NZL9
Q9NZM1
Q9NZT1
Q9P000
Q9UBF2
Q9UBN7
Q9UBQ7
Q9UHB9
Q9UI38
Q9UJU6
Q9UJX3
Q9UKM9
Q9UL46
Q9ULX3
Q9UN86
Q9UNS2
Q9Y2Z0
Q9Y3B2
Q9Y3B4
Q9Y3F4
Q9Y3U8
Q9Y5L4
Q9Y5P6
Q9Y5Q9
Q9Y619
Q9Y6E2
Q9Y6K9
Q9Y6M9
Q9Y6N1

### Sheet: 1% O2 HIF1 vs HIF2
Identified in				HIF1 only count	HIF2 only count	Both count
HIF1 only	HIF2 only	Both isoforms		73	474	168
A0PJW6	A3KMH1	A1KXE4
O14548	A6NDU8	O00148
O15460	A6NJ78	O00410
O15511	O00154	O00505
O60669	O00165	O14639
O75037	O00233	O14920
O95433	O00303	O14929
O95677	O00425	O14980
P02452	O00442	O15164
P05161	O00458	O15173
P05186	O00471	O15294
P10321	O00622	O43314
P10586	O00743	O43674
P14324	O14561	O43837
P15927	O14641	O60313
P17480	O14730	O75027
P19823	O14732	O75396
P23246	O14734	O75718
P23526	O14828	O75947
P29692	O14965	O95816
P30041	O14976	P02794
P30048	O14979	P04844
P31151	O14981	P05386
P32322	O15013	P05783
P39748	O15155	P06576
P46109	O15258	P07910
P48059	O15397	P07919
P52701	O15533	P12004
P52789	O43251	P12956
P53803	O43292	P13010
P57678	O43294	P13797
P68036	O43324	P15880
P98170	O43572	P16403
Q01105	O43678	P17706
Q05209	O43823	P17987
Q13247	O43852	P18124
Q13451	O43896	P19387
Q14376	O60264	P21796
Q15233	O60645	P22102
Q15555	O60673	P22314
Q2WGJ8	O60725	P23396
Q5BJH7	O60763	P23743
Q5JTV8	O60830	P23921
Q5RI15	O75110	P24666
Q5TA45	O75122	P25205
Q5VZF2	O75165	P26373
Q6KCM7	O75352	P27694
Q6VAB6	O75380	P27708
Q7L8L6	O75616	P31153
Q7Z2T5	O75845	P32969
Q7Z5L9	O75879	P33992
Q8N5A5	O75962	P35232
Q8ND04	O76094	P35520
Q8WX93	O94776	P36542
Q92791	O94822	P36578
Q96C36	O95070	P37108
Q96D46	O95163	P40227
Q96JH7	O95182	P40429
Q9BUB7	O95202	P43487
Q9BW92	O95239	P46781
Q9BYB4	O95361	P46782
Q9H019	O95372	P46940
Q9H0S4	O95400	P47914
Q9H792	O95466	P47985
Q9NPQ8	O95861	P49915
Q9NX20	O95870	P50454
Q9NYY8	O96005	P50990
Q9P1F3	O96011	P50991
Q9UBV2	P00403	P51617
Q9ULW8	P00492	P52272
Q9UPN9	P00846	P52943
Q9Y312	P00966	P53396
	P04075	P54278
	P04818	P55060
	P06730	P57088
	P07996	P58107
	P08581	P58546
	P09661	P59998
	P09669	P61158
	P10644	P61247
	P12074	P61769
	P13798	P62081
	P14678	P62241
	P15291	P62244
	P16070	P62701
	P16401	P62805
	P17028	P62829
	P17035	P62847
	P17152	P62854
	P17612	P62888
	P18074	P62917
	P18859	P63173
	P19404	P78371
	P21359	P78527
	P27797	P83731
	P28300	P84103
	P29992	Q00839
	P30519	Q03135
	P31942	Q03169
	P33981	Q04837
	P35222	Q05932
	P35637	Q07020
	P36776	Q07021
	P36952	Q09161
	P36969	Q09666
	P38435	Q10471
	P38606	Q13148
	P40763	Q13185
	P42226	Q13895
	P42330	Q14974
	P42356	Q15645
	P43304	Q16186
	P45974	Q16643
	P46020	Q16658
	P46060	Q17RY6
	P47712	Q1KMD3
	P47893	Q5JPH6
	P48444	Q5JTZ9
	P48556	Q6AI08
	P49023	Q6YN16
	P49257	Q71DI3
	P49748	Q86XL3
	P49792	Q8IWV7
	P49815	Q8N1G4
	P49821	Q8WUM4
	P50213	Q8WUY1
	P50748	Q8WYA6
	P51151	Q92538
	P51398	Q96C19
	P51553	Q96EK5
	P51589	Q96EK9
	P51692	Q96H79
	P51798	Q96IX5
	P51812	Q96JJ3
	P53597	Q96P70
	P53814	Q96PK6
	P54277	Q96S52
	P56545	Q96S97
	P57105	Q96T51
	P59037	Q96T60
	P60604	Q99623
	P60953	Q99832
	P61073	Q99880
	P61081	Q9BRJ7
	P61088	Q9BWH6
	P61289	Q9BXW7
	P62314	Q9GZY8
	P62316	Q9H2M9
	P62633	Q9H2V7
	P62861	Q9H9Y4
	P63208	Q9NQT8
	P63279	Q9NRP0
	P69849	Q9NRY2
	P98082	Q9NSD9
	P98194	Q9NTJ5
	Q00796	Q9NVI1
	Q01118	Q9NWW5
	Q02413	Q9NX46
	Q02447	Q9P2X0
	Q03001	Q9UHF7
	Q04323	Q9UHW5
	Q04721	Q9UID3
	Q04941	Q9UJZ1
	Q07866	Q9Y265
	Q08209	Q9Y2H1
	Q08379	Q9Y3B7
	Q08AF3	Q9Y3D0
	Q08AM6	Q9Y4L1
	Q10472
	Q12769
	Q12800
	Q12834
	Q12874
	Q12904
	Q12906
	Q12933
	Q13015
	Q13043
	Q13045
	Q13057
	Q13257
	Q13283
	Q13315
	Q13347
	Q13404
	Q13425
	Q13492
	Q13505
	Q13535
	Q13547
	Q13573
	Q13642
	Q13671
	Q13765
	Q14008
	Q14139
	Q14157
	Q14192
	Q14203
	Q14683
	Q14694
	Q14738
	Q14746
	Q149N8
	Q14C86
	Q15031
	Q15043
	Q15048
	Q15058
	Q15070
	Q15084
	Q15170
	Q15185
	Q15293
	Q15334
	Q15369
	Q15393
	Q15404
	Q15526
	Q15650
	Q15654
	Q15773
	Q15942
	Q16531
	Q16637
	Q16822
	Q29RF7
	Q3MHD2
	Q53G44
	Q53H12
	Q56VL3
	Q59GN2
	Q5EBL8
	Q5K4L6
	Q5T6V5
	Q5TGZ0
	Q5VIR6
	Q5VT06
	Q5VW38
	Q5VZ89
	Q5VZL5
	Q658P3
	Q68E01
	Q6DD88
	Q6NTF9
	Q6NXE6
	Q6P1A2
	Q6P3X3
	Q6P4A7
	Q6P996
	Q6PJG6
	Q6PJT7
	Q6PKG0
	Q6Q0C0
	Q6R327
	Q6RW13
	Q6UN15
	Q6UWP7
	Q6UXN9
	Q6Y1H2
	Q70J99
	Q7L523
	Q7Z3U7
	Q7Z4R8
	Q7Z4S6
	Q7Z5K2
	Q7Z5P9
	Q86UV5
	Q86UY6
	Q86V21
	Q86V81
	Q86WB0
	Q8IVH2
	Q8IVL6
	Q8IWA0
	Q8IWA4
	Q8IYU8
	Q8N2E2
	Q8N339
	Q8N684
	Q8N961
	Q8NBI5
	Q8NBJ7
	Q8NBM8
	Q8NBQ5
	Q8NBT2
	Q8NBU5
	Q8NDC0
	Q8NE86
	Q8NEW0
	Q8NFJ5
	Q8TAG9
	Q8TC07
	Q8TCJ2
	Q8TCT9
	Q8TDJ6
	Q8TDX7
	Q8TEQ6
	Q8TEX9
	Q8WTW3
	Q8WUH1
	Q8WUY8
	Q8WVB6
	Q8WVX9
	Q8WWY3
	Q92504
	Q92544
	Q92600
	Q92604
	Q92609
	Q92615
	Q92797
	Q92900
	Q92990
	Q93052
	Q93100
	Q969E2
	Q969Q5
	Q96AE4
	Q96AG3
	Q96BR5
	Q96BW9
	Q96CB9
	Q96CN7
	Q96CQ1
	Q96D53
	Q96DI7
	Q96EL3
	Q96EN8
	Q96EP0
	Q96EP9
	Q96ER9
	Q96EY7
	Q96GC9
	Q96H55
	Q96IW7
	Q96JB2
	Q96JG6
	Q96LD4
	Q96LJ7
	Q96NB2
	Q96ND0
	Q96RT1
	Q96S59
	Q96TA1
	Q96TA2
	Q99570
	Q99613
	Q99707
	Q99729
	Q99755
	Q99878
	Q99942
	Q99961
	Q9BPZ7
	Q9BQ95
	Q9BQB6
	Q9BQE5
	Q9BQI0
	Q9BRJ2
	Q9BRK5
	Q9BS26
	Q9BSF4
	Q9BSJ2
	Q9BT22
	Q9BTW9
	Q9BU61
	Q9BUI4
	Q9BUL8
	Q9BUM1
	Q9BUP3
	Q9BUQ8
	Q9BVQ7
	Q9BW61
	Q9BWF3
	Q9BXW9
	Q9BYD1
	Q9BZF1
	Q9BZX2
	Q9C0B5
	Q9C0B7
	Q9C0C7
	Q9C0D9
	Q9C0E2
	Q9C0G0
	Q9GZP9
	Q9H000
	Q9H0P0
	Q9H2P0
	Q9H3K6
	Q9H490
	Q9H4I9
	Q9H553
	Q9H5Q4
	Q9H773
	Q9H7B4
	Q9H7Z7
	Q9H936
	Q9H993
	Q9H9A5
	Q9H9E3
	Q9HAV4
	Q9HBH1
	Q9HBH5
	Q9HBM1
	Q9HC07
	Q9HD45
	Q9NR56
	Q9NRG7
	Q9NSV4
	Q9NVM9
	Q9NW15
	Q9NWS1
	Q9NX40
	Q9NXK8
	Q9NXW2
	Q9NYK5
	Q9NYL4
	Q9NYL9
	Q9NZ08
	Q9NZQ3
	Q9NZT1
	Q9NZT2
	Q9P0J7
	Q9P0U1
	Q9P253
	Q9P289
	Q9UBB6
	Q9UBH6
	Q9UBT2
	Q9UH62
	Q9UHD1
	Q9UHI6
	Q9UHJ6
	Q9UHR6
	Q9UI12
	Q9UI26
	Q9UJF2
	Q9UKM7
	Q9UKN8
	Q9UKZ1
	Q9UL63
	Q9ULC3
	Q9ULL1
	Q9ULR0
	Q9ULV4
	Q9UNP9
	Q9UP83
	Q9UPM8
	Q9UPN7
	Q9UPQ0
	Q9UPY5
	Q9UQ88
	Q9UQE7
	Q9Y256
	Q9Y266
	Q9Y2K2
	Q9Y314
	Q9Y394
	Q9Y3B3
	Q9Y3D8
	Q9Y3L5
	Q9Y4C2
	Q9Y5A9
	Q9Y5L0
	Q9Y5Y2
	Q9Y608
	Q9Y613
	Q9Y673
	Q9Y676
	Q9Y697
	Q9Y6B7
	Q9Y6K9
	Q9Y6M0

### Sheet: O2 independent HIF1 vs HIF2
Identified in				HIF1 only count	HIF2 only count	Both count
HIF1 only	HIF2 only	Both isoforms		237	256	525
A2A3N6	A0A1B0GTU1	A0FGR8
A3KMH1	A6NDG6	O00116
A6NJ78	A6NKF1	O00159
O00165	O14579	O00217
O00233	O14617	O00231
O00303	O14773	O00232
O00425	O14939	O00469
O00442	O14975	O00483
O14732	O15143	O00487
O14828	O15305	O00767
O15020	O15371	O14545
O15155	O15460	O14735
O15258	O43264	O14880
O15397	O60831	O14925
O43143	O60942	O14949
O43294	O75175	O14950
O43324	O75390	O15027
O43347	O75794	O15067
O43414	O76071	O15091
O43432	O95168	O15144
O43791	O95456	O15145
O43795	O95782	O15160
O43852	O95864	O15260
O60229	P00533	O15269
O60264	P04049	O15270
O60333	P04259	O15355
O60763	P07237	O15427
O75132	P09622	O43242
O75152	P10586	O43390
O75251	P10589	O43819
O75352	P10620	O60427
O75364	P11142	O60488
O75600	P11940	O60684
O75616	P12694	O60701
O75879	P13489	O60716
O75915	P19525	O60762
O75962	P23258	O60884
O76094	P24752	O75306
O94855	P26358	O75323
O95059	P27695	O75340
O95070	P28288	O75439
O95202	P28340	O75477
O95239	P29966	O75489
O95400	P30044	O75607
O95837	P32322	O75643
P00403	P34896	O75746
P00846	P34897	O75844
P02768	P34932	O75874
P03928	P36404	O75880
P04818	P39748	O75964
P06730	P41250	O76031
P10398	P42167	O94808
P11172	P43353	O94906
P11387	P43490	O94925
P11388	P43897	O95071
P11908	P48426	O95140
P14060	P49588	O95219
P14406	P49736	O95263
P14621	P49773	O95292
P16070	P49841	O95299
P20339	P49959	O95347
P21127	P50570	O95373
P25685	P51532	O95716
P25686	P52209	O95747
P26583	P52701	O95831
P27797	P52789	O96000
P28799	P53350	O96008
P29590	P54886	P00367
P31942	P55036	P00374
P32320	P55084	P01111
P35637	P55735	P01889
P36873	P56537	P02511
P36952	P57678	P02786
P36969	P61923	P04150
P38606	P61964	P04181
P40616	P62140	P04183
P40763	P63010	P04350
P42166	P82930	P04899
P46060	Q01082	P05023
P46063	Q03519	P05198
P46777	Q07864	P05496
P47712	Q09472	P05976
P48556	Q12788	P06493
P49023	Q12931	P06753
P49589	Q14103	P06858
P49792	Q15165	P07741
P49916	Q15233	P07814
P51151	Q15370	P08047
P51553	Q15427	P08134
P53992	Q15477	P08237
P55011	Q15717	P08238
P55072	Q15796	P08240
P60763	Q16401	P08243
P61088	Q3SXM5	P08574
P61224	Q53H96	P08708
P61225	Q5RI15	P09543
P61803	Q5T160	P09603
P62633	Q5T5P2	P09651
P62861	Q68DH5	P0DN76
P67936	Q6KCM7	P10301
P78347	Q6P1J9	P10909
P80297	Q6UW78	P11166
Q01469	Q6Y7W6	P11177
Q02447	Q7KZN9	P11233
Q04446	Q7Z5L9	P11310
Q04721	Q7Z7A1	P11498
Q08209	Q7Z7H8	P11717
Q08499	Q86VP6	P13804
Q10472	Q86W50	P14625
Q12792	Q8IVL5	P14866
Q12904	Q8IY17	P14868
Q12906	Q8N0X7	P15531
Q12912	Q8N357	P15559
Q12933	Q8N766	P16615
Q13045	Q8NG31	P16989
Q13057	Q8TBX8	P17980
Q13228	Q8TD19	P18031
Q13347	Q92888	P18077
Q13443	Q93009	P18621
Q13573	Q96BQ5	P19338
Q13637	Q96CB8	P19623
Q13642	Q96CW1	P20020
Q13643	Q96CW5	P20042
Q13765	Q96D46	P20340
Q14160	Q96GD4	P20618
Q14192	Q96GM8	P22695
Q14203	Q96JH7	P23381
Q14247	Q96KP1	P24311
Q14444	Q96KP4	P24390
Q14643	Q96QK1	P24534
Q14683	Q99536	P24539
Q14738	Q99661	P25490
Q15070	Q99720	P25786
Q15393	Q9BTY7	P25787
Q15404	Q9BUB7	P25788
Q15417	Q9BVK2	P25789
Q15582	Q9BVK6	P26639
Q15654	Q9BW27	P26640
Q15773	Q9GZT9	P27105
Q16531	Q9GZZ9	P27540
Q16665	Q9H0C8	P27635
Q29RF7	Q9H0S4	P27816
Q32MZ4	Q9H0U9	P27824
Q3MHD2	Q9H1Z4	P28066
Q52LJ0	Q9H845	P28070
Q53H12	Q9H857	P28072
Q56VL3	Q9HAU0	P28074
Q5MNZ6	Q9HB19	P28331
Q5VZ89	Q9HD67	P28482
Q658P3	Q9NNW5	P30153
Q6DD88	Q9NPD3	P30530
Q6P996	Q9NPF4	P30536
Q6PJG6	Q9NPQ8	P30566
Q6R327	Q9NQC3	P30837
Q70J99	Q9NQT5	P30876
Q86WI3	Q9NR50	P31689
Q86X55	Q9NRZ9	P33176
Q8IXB1	Q9NS87	P33527
Q8IZ69	Q9NV70	P33897
Q8N163	Q9NXE4	P33991
Q8N4L8	Q9NYY8	P33993
Q8N5C7	Q9NZM1	P35221
Q8NBU5	Q9NZN8	P35249
Q8NE86	Q9UBE0	P35250
Q8NGV6	Q9UBF2	P35268
Q8TAG9	Q9UET6	P35606
Q8TCJ2	Q9UHB9	P35613
Q8TCT9	Q9UJX3	P35998
Q8TDX7	Q9UJX6	P36507
Q8TEQ6	Q9ULH0	P38919
Q8WUH1	Q9ULX6	P39023
Q8WUT4	Q9UN86	P39656
Q8WVB6	Q9UNQ2	P40692
Q8WXI9	Q9Y2P8	P40937
Q92609	Q9Y312	P40938
Q92615	A1L0T0	P40939
Q92743	A5YKK6	P41091
Q92797	O14744	P41221
Q96AC1	O14966	P41252
Q96DI7	O15480	P42224
Q96EL3	O43156	P42345
Q96FW1	O43592	P42677
Q96JG6	O43913	P42704
Q96K76	O60669	P42771
Q96LJ7	O60678	P43243
Q96ND0	O75083	P43246
Q96RT1	O94874	P43307
Q96T17	O95197	P43308
Q96TA2	O95232	P43686
Q99942	O95470	P46459
Q9BQE5	O96019	P46734
Q9BT22	P14324	P46776
Q9BUQ8	P15735	P46778
Q9BV44	P16591	P46779
Q9BWF3	P18583	P46977
Q9BYJ9	P26045	P47897
Q9BZX2	P26196	P48047
Q9C0C7	P30301	P48643
Q9H4A4	P49591	P48735
Q9H4I9	P51159	P48960
Q9H773	P53582	P49207
Q9H936	P53680	P49419
Q9HAV4	P60602	P49458
Q9HB71	P60891	P49720
Q9HBH0	P78423	P49721
Q9HBH5	Q02218	P49755
Q9HC07	Q04637	P50402
Q9HD20	Q13617	P50416
Q9NR56	Q14566	P50897
Q9NRH3	Q14573	P50914
Q9NXW2	Q15125	P51114
Q9NYL9	Q15555	P51149
Q9NZT2	Q16718	P51153
Q9P0L0	Q16850	P51570
Q9P289	Q460N5	P51648
Q9P2E9	Q5JTV8	P51665
Q9P2R7	Q5SRE5	P51991
Q9UH62	Q5VTU8	P52292
Q9UHD1	Q7L576	P52434
Q9UHI6	Q7L8L6	P53007
Q9UHR6	Q86YD1	P53618
Q9UI26	Q8IUX1	P53621
Q9UJV9	Q8N3E9	P53985
Q9UL15	Q8NBN7	P54136
Q9UL18	Q8WU90	P54577
Q9ULW5	Q8WUF5	P55209
Q9UPQ0	Q96I24	P55265
Q9UQE7	Q96J02	P55786
Q9Y266	Q96L50	P55884
Q9Y2K2	Q96P48	P56134
Q9Y3C6	Q96SK2	P56192
Q9Y3D8	Q96TC7	P56385
Q9Y5L0	Q9BQA1	P56556
Q9Y697	Q9BUJ2	P60059
Q9Y6M0	Q9BXB5	P60468
Q9Y6Y0	Q9H0D6	P60900
	Q9H0U3	P61009
	Q9H4G0	P61019
	Q9H4I3	P61106
	Q9H583	P61160
	Q9HCS7	P61221
	Q9HDC5	P61254
	Q9P0S9	P61313
	Q9UIV1	P61353
	Q9UMS4	P61513
	Q9Y316	P61619
	Q9Y3A5	P62191
	Q9Y3F4	P62195
	Q9Y450	P62263
	Q9Y490	P62266
	Q9Y512	P62280
	Q9Y5P6	P62304
	Q9Y5Q9	P62306
	Q9Y619	P62318
	Q9Y6D5	P62330
	Q9Y6G9	P62333
		P62753
		P62841
		P62851
		P62873
		P62877
		P62899
		P62906
		P62910
		P62979
		P63167
		P63220
		P63241
		P67775
		P67812
		P78344
		P78346
		P78357
		P83881
		P84098
		Q00610
		Q02543
		Q02809
		Q02878
		Q02978
		Q03518
		Q04695
		Q07065
		Q08211
		Q08380
		Q08J23
		Q09028
		Q0VGL1
		Q12797
		Q12905
		Q12907
		Q13049
		Q13085
		Q13123
		Q13131
		Q13151
		Q13155
		Q13200
		Q13263
		Q13409
		Q13418
		Q13423
		Q13501
		Q13557
		Q13619
		Q13636
		Q13813
		Q14204
		Q14244
		Q14257
		Q14318
		Q14432
		Q14498
		Q14558
		Q14671
		Q14697
		Q14739
		Q14839
		Q15003
		Q15005
		Q15008
		Q15021
		Q15042
		Q15046
		Q15054
		Q15181
		Q15286
		Q15382
		Q15386
		Q15388
		Q15392
		Q15738
		Q15758
		Q15907
		Q16795
		Q16891
		Q27J81
		Q2TAL8
		Q2TAY7
		Q32P28
		Q3ZCQ8
		Q53GQ0
		Q5BJF2
		Q5JVF3
		Q5T4S7
		Q5T9A4
		Q5VT66
		Q5VYK3
		Q5XKP0
		Q63HN8
		Q63ZY3
		Q68CZ2
		Q6NUK1
		Q6NZI2
		Q6P1L8
		Q6P1M0
		Q6P1Q9
		Q6P2Q9
		Q6PGP7
		Q6UXV4
		Q71RC2
		Q7KZF4
		Q7L0Y3
		Q7L1Q6
		Q7Z2W4
		Q7Z3C6
		Q7Z6Z7
		Q86TG7
		Q86Y56
		Q8IVT2
		Q8IWS0
		Q8IXI1
		Q8IZW8
		Q8N122
		Q8N1B4
		Q8N1F7
		Q8N556
		Q8N5M9
		Q8N726
		Q8NBJ5
		Q8NBX0
		Q8NE71
		Q8NF37
		Q8NI27
		Q8TC12
		Q8TED1
		Q8WUK0
		Q8WWI1
		Q8WWM7
		Q8WZ42
		Q92499
		Q92598
		Q92616
		Q92621
		Q92643
		Q92878
		Q92947
		Q92973
		Q93008
		Q969M3
		Q969N2
		Q969S3
		Q969V3
		Q969X5
		Q969Z0
		Q96A33
		Q96A65
		Q96AG4
		Q96BN8
		Q96CS3
		Q96EY1
		Q96HC4
		Q96HS1
		Q96IJ6
		Q96JM3
		Q96K37
		Q96KA5
		Q96N66
		Q96S55
		Q96T76
		Q99436
		Q99460
		Q99615
		Q99805
		Q99873
		Q9BPX3
		Q9BQ52
		Q9BQ67
		Q9BRQ8
		Q9BRX2
		Q9BSD7
		Q9BSJ8
		Q9BTE1
		Q9BTX1
		Q9BU23
		Q9BUN8
		Q9BV86
		Q9BVC4
		Q9BVV7
		Q9BW60
		Q9BWM7
		Q9BY32
		Q9BY77
		Q9BZE1
		Q9BZG1
		Q9GZS3
		Q9GZT3
		Q9H061
		Q9H223
		Q9H2U2
		Q9H3U1
		Q9H4A6
		Q9H4L7
		Q9H4M9
		Q9HCN4
		Q9NP58
		Q9NP72
		Q9NP92
		Q9NR12
		Q9NR31
		Q9NRG9
		Q9NRX1
		Q9NS69
		Q9NTJ3
		Q9NU22
		Q9NUQ8
		Q9NUU7
		Q9NVE7
		Q9NVH1
		Q9NVJ2
		Q9NW64
		Q9NX63
		Q9NXH9
		Q9NXV6
		Q9NYH9
		Q9NYP7
		Q9NZ01
		Q9NZ45
		Q9NZJ7
		Q9P035
		Q9P0J0
		Q9P0V3
		Q9P2J5
		Q9UBB4
		Q9UBI6
		Q9UBM7
		Q9UBS4
		Q9UBX3
		Q9UDW1
		Q9UDY4
		Q9UG63
		Q9UGI8
		Q9UHB6
		Q9UI30
		Q9UIA9
		Q9UJY1
		Q9UL25
		Q9UM00
		Q9UN37
		Q9UNF1
		Q9UNI1
		Q9UNL2
		Q9UNM6
		Q9Y230
		Q9Y241
		Q9Y263
		Q9Y277
		Q9Y285
		Q9Y295
		Q9Y2L1
		Q9Y2R0
		Q9Y2X3
		Q9Y305
		Q9Y383
		Q9Y3D7
		Q9Y3Z3
		Q9Y4R8
		Q9Y4W6
		Q9Y508
		Q9Y5M8
		Q9Y5Q8
		Q9Y5Z9
		Q9Y679
		Q9Y6C9
		Q9Y6N5

### Sheet: analysis
Conditions	Counts
	HIF1 only	HIF2 only	Isoform independent
O2 independent	236	256	525
1% only	72	474	168
21% only	317	62	22
