## Supplementary material for "Oxygen-dependent changes in HIF binding partners and post-translational modifications regulate stability and transcriptional activity": Supp Table 7

### Sheet: Legend
Supp. Table. 7: IPA pathway analysis of oxygen (in)dependent binding partners identified for both HIF-1α and HIF-2α using data from Supp. Table. 5. Each analysis for a given oxygen tension dependency (1%, 21% or O2 independent) was performed seperately and a comparison analysis performed. Values are of significance of a pathway (-log(pvalue)).

### Sheet: oxygen tension specific compari
	-log(p-values)
Canonical Pathways	HIF1 21% O2 only	HIF2 21% O2 only	HIF1 1% O2 only	HIF2 1% O2 only	HIF1 O2 independent	HIF2 O2 independent
EIF2 Signaling	3.2588	0.712395	17.9658	12.7035	30.3439	27.857
Protein Ubiquitination Pathway	9.03075	1.11775	1.17908	4.04882	24.0311	24.392
Regulation of eIF4 and p70S6K Signaling	2.61148	0.362092	6.09737	6.37513	16.7855	13.0084
Oxidative Phosphorylation	3.64952	1.22798	3.83795	8.04483	12.8508	12.619
Sirtuin Signaling Pathway	2.84094	0.548133	3.00691	6.14107	14.9343	14.5609
Mitochondrial Dysfunction	4.28193	0.896318	4.10472	7.15829	12.2918	12.8182
mTOR Signaling	0	0.755145	5.6599	7.59358	16.8986	9.77226
tRNA Charging	1.69984	2.05787	3.15308	1.64308	10.8882	14.6005
Mismatch Repair in Eukaryotes	0.671988	0	6.33511	2.03591	5.09202	9.25194
RAN Signaling	0	1.22429	7.8763	8.16806	3.74474	1.72357
NRF2-mediated Oxidative Stress Response	0.821396	1.50702	0.503742	0	9.71581	7.47663
Remodeling of Epithelial Adherens Junctions	0	0.660844	3.14812	1.93435	4.84628	8.13854
Hereditary Breast Cancer Signaling	2.30264	0	1.80622	1.37043	4.74202	6.50497
Estrogen Receptor Signaling	2.87747	0.937276	0.591705	1.11425	5.69573	5.48523
Sumoylation Pathway	1.72639	2.20821	1.0347	3.21641	5.08581	2.55794
Huntington's Disease Signaling	3.62658	3.6593	0.992159	0.893635	2.97894	3.26854
Aldosterone Signaling in Epithelial Cells	1.51131	1.70753	0	0.554438	5.23818	5.69076
NER Pathway	0.705182	0.506353	2.35103	1.59867	4.4169	4.96454
fMLP Signaling in Neutrophils	0.287685	1.18061	1.48106	0.975478	5.13411	4.37239
Renal Cell Carcinoma Signaling	2.16898	0	0	0.734962	4.88567	5.52478
Integrin Signaling	1.39505	0.745679	1.61553	0.416355	4.48873	4.33864
Glioma Signaling	1.61674	2.12955	0	0.434377	4.75255	4.0077
Superpathway of Cholesterol Biosynthesis	0.453467	1.00153	0.582517	0.252027	2.6054	7.64268
Telomerase Signaling	3.70495	0	0	0.457466	4.24137	4.1325
Acute Myeloid Leukemia Signaling	0.835104	0.55953	0.217479	0.987073	6.63054	3.03961
Necroptosis Signaling Pathway	1.07012	0.957079	0.312506	1.49265	4.68981	3.4842
Oncostatin M Signaling	2.42866	0.841098	0	0.471177	5.00515	3.23398
Role of CHK Proteins in Cell Cycle Checkpoint Control	0.683445	0	0.92622	1.67596	3.98308	4.68488
Caveolar-mediated Endocytosis Signaling	2.3369	0.633754	1.39235	0.477725	2.53382	4.44798
Endocannabinoid Developing Neuron Pathway	1.03517	0	0	0.6616	5.86176	3.81001
Actin Nucleation by ARP-WASP Complex	0	0.639001	1.40734	0.487841	5.3734	3.12324
Clathrin-mediated Endocytosis Signaling	0.795097	0.812254	0.488288	1.35048	3.10908	4.43242
Prolactin Signaling	1.48808	1.45937	0	0.404701	4.1186	3.3661
VEGF Signaling	1.7936	0.52063	0	0	4.60204	3.84956
Endometrial Cancer Signaling	1.22411	0	0	0.299805	4.57443	4.48294
Cell Cycle Control of Chromosomal Replication	0.694961	0	3.5403	1.70608	1.41554	3.22416
Rac Signaling	0.303684	0.476528	1.52912	1.88015	2.88623	3.34525
Insulin Receptor Signaling	2.92571	0.399787	0.747651	0.705783	2.58967	2.98067
Senescence Pathway	0.933873	0.198984	0	0.829607	4.2686	4.10664
Neuregulin Signaling	1.26131	1.32592	0.197941	0	4.08085	3.36214
Role of BRCA1 in DNA Damage Response	0.935102	0.599182	0.694448	0.734962	2.28801	4.77877
Colanic Acid Building Blocks Biosynthesis	2.98123	0	0.866147	0	1.99132	4.14747
CXCR4 Signaling	0	0.913042	0.284243	0.491269	5.48582	2.73725
Cardiac Hypertrophy Signaling	2.00221	0	0	0.450693	4.23031	3.20186
Ephrin Receptor Signaling	0.554839	0	1.93916	0.881436	4.45998	2.04074
IL-15 Signaling	0.514152	0	0.264573	0.804552	5.18251	2.99363
Hypoxia Signaling in the Cardiovascular System	4.85626	0	0.268429	1.76601	1.43386	1.38978
UVC-Induced MAPK Signaling	0.756905	1.83429	0	0	3.57998	3.50752
DNA Double-Strand Break Repair by Non-Homologous End Joining	0.723745	0	3.43106	3.31968	1.11069	1.09202
Î±-Adrenergic Signaling	0.766701	1.32592	0.197941	0.553751	3.45274	3.36214
Thrombin Signaling	0.704255	0.761552	0	0	4.13312	3.99237
Epithelial Adherens Junction Signaling	0	0.372609	1.12855	1.19983	3.23631	3.63711
Stearate Biosynthesis I (Animals)	0.296613	0	0	0.845418	3.83549	4.58899
FLT3 Signaling in Hematopoietic Progenitor Cells	1.50515	0	0	1.61587	4.1689	2.22469
Antigen Presentation Pathway	0.943859	0	1.20766	1.02579	3.56912	2.71111
AMPK Signaling	0.671062	0	0	0.411218	3.50127	4.81277
Cholesterol Biosynthesis III (via Desmosterol)	0	0	0	0.511993	3.16206	5.66115
Cholesterol Biosynthesis I	0	0	0	0.511993	3.16206	5.66115
Cholesterol Biosynthesis II (via 24,25-dihydrolanosterol)	0	0	0	0.511993	3.16206	5.66115
Thrombopoietin Signaling	1.17328	1.66118	0	0.590737	3.64021	2.2544
Xenobiotic Metabolism Signaling	0	1.06755	0	0	3.9868	4.25755
CNTF Signaling	0.683445	0	0	0.673483	4.77736	3.17149
GM-CSF Signaling	1.06597	0	0	0.881895	4.72287	2.58308
p70S6K Signaling	1.36165	1.10081	0	0	3.41792	3.31637
PDGF Signaling	2.03908	0.57221	1.21796	0.660289	2.64607	2.0391
Cholecystokinin/Gastrin-mediated Signaling	0.994255	1.16131	0	0	4.36458	2.59081
IL-3 Signaling	0.947171	1.47923	0.249863	1.15726	3.54002	1.73694
Ovarian Cancer Signaling	0.816682	0.402186	0.371928	0.715314	3.10778	3.52478
PPAR Signaling	2.33822	0	0	0.782308	3.15391	2.52719
Non-Small Cell Lung Cancer Signaling	1.0242	1.54229	0	0	3.15552	3.07922
PPARÎ±/RXRÎ± Activation	2.65623	0.302316	0	0.789398	1.9399	3.06863
ErbB2-ErbB3 Signaling	1.7994	0	0	0.565865	3.53536	2.79034
JAK/Stat Signaling	0.935102	0	0	0.734962	4.1689	2.79281
Cdc42 Signaling	0	0.342319	2.08957	1.72265	1.27148	3.19953
IL-8 Signaling	0.242452	1.44506	0.807918	0.313659	3.39199	2.42439
Aryl Hydrocarbon Receptor Signaling	0	0.392719	0	0	2.51364	5.71151
Virus Entry via Endocytic Pathways	0	2.16256	0.997275	0.457466	2.02041	2.96313
Actin Cytoskeleton Signaling	0.391569	0	1.1091	0.804438	2.96994	3.27765
FcÎ³ Receptor-mediated Phagocytosis in Macrophages and Monocytes	0	2.3185	1.12638	0.912856	1.87856	2.31397
Apoptosis Signaling	0.739553	2.25586	0.560798	0	2.76423	2.16744
Inhibition of ARE-Mediated mRNA Degradation Pathway	4.05557	0	0	1.26137	0.652797	2.5064
ErbB Signaling	1.8828	1.34231	0	0	2.38361	2.85577
Glioblastoma Multiforme Signaling	1.4331	0	0	0.311033	3.36573	3.25434
Xenobiotic Metabolism CAR Signaling Pathway	0	1.50702	0	0	2.76163	4.04454
Mitotic Roles of Polo-Like Kinase	1.77721	0	0	0.95017	2.81486	2.74717
ERK/MAPK Signaling	0.795097	1.484	0	0.763655	4.06298	1.16764
Phospholipase C Signaling	1.82382	0.624213	0	0.37047	2.58925	2.84898
Synaptic Long Term Potentiation	1.36165	1.10081	0	0.535502	2.89133	2.32126
Cysteine Biosynthesis III (mammalia)	0.520521	1.07989	2.71925	1.5492	0.254177	2.07906
PI3K/AKT Signaling	1.32951	0	0.263697	0.44102	3.57931	2.54917
ATM Signaling	0.757515	0	0	2.24139	3.4135	1.74436
Chronic Myeloid Leukemia Signaling	3.05891	0.506353	0.537144	1.16581	1.66068	1.20058
Apelin Endothelial Signaling Pathway	0.291593	1.18717	0	0	3.91621	2.70848
Iron homeostasis signaling pathway	1.77923	0.40705	0.379314	3.33351	1.39649	0.723124
Fatty Acid Î²-oxidation I	1.93233	0.961063	0	0.225067	1.67772	3.17945
Role of NFAT in Cardiac Hypertrophy	2.84922	0.742562	0	0.258347	1.89008	2.1567
Prostate Cancer Signaling	1.33132	0.551351	0	0	3.04571	2.96435
Opioid Signaling Pathway	0.515327	1.22033	0	0.596558	2.04672	3.46553
ILK Signaling	0.814734	0.302316	0.229463	1.38886	4.15095	0.930608
Phagosome Maturation	1.12577	0.374767	0.68243	0.609016	2.77715	2.239
G Beta Gamma Signaling	1.44919	1.14255	0.440695	0.595121	2.11208	2.04057
Germ Cell-Sertoli Cell Junction Signaling	0	0.334845	0	0.465491	4.21393	2.64143
BER pathway	0	0	3.64306	1.37106	0.475846	2.15859
CREB Signaling in Neurons	1.45134	0.764785	0.438228	0.284755	2.38421	2.28663
Cyclins and Cell Cycle Regulation	3.69428	0.594528	0	1.12064	0.874712	1.23127
Superpathway of Inositol Phosphate Compounds	0.247658	0.289927	3.62363	1.28885	0.663957	1.3989
Synaptogenesis Signaling Pathway	1.35521	0	0.389824	0.59254	1.75396	3.30901
Role of NFAT in Regulation of the Immune Response	1.72725	0	0.536339	0.87178	2.51238	1.65814
Regulation of Actin-based Motility by Rho	0	0	1.12638	0.912856	2.38361	2.85577
Superpathway of Methionine Degradation	0.371465	0.901815	2.17807	1.71957	0	2.09136
Dolichyl-diphosphooligosaccharide Biosynthesis	0.857307	0	1.00342	2.65086	1.37865	1.35904
HIF1Î± Signaling	1.05641	0.473394	0	0	2.34341	3.30993
NF-ÎºB Activation by Viruses	1.47129	1.44965	0.23953	1.10285	1.7089	1.21036
GNRH Signaling	1.34951	0.888136	0	0.453097	2.69279	1.79604
Melatonin Signaling	1.6524	1.55335	0	0.487841	1.48401	1.94289
RhoGDI Signaling	0	0.318854	0.926062	0.881436	2.53422	2.43858
Proline Biosynthesis I	0	0	3.19623	0	0	3.80981
Androgen Signaling	0.840764	1.06163	0.773265	1.43288	1.80095	1.0226
Unfolded protein response	0.694961	0	0.353301	0.688593	2.60306	2.54304
CCR3 Signaling in Eosinophils	0.258451	1.13035	0	0	3.0416	2.45186
Xenobiotic Metabolism General Signaling Pathway	0.447734	1.02476	0	0	2.51364	2.89595
Lipid Antigen Presentation by CD1	0.491836	0	0.623483	0.787873	1.26505	3.69873
3-phosphoinositide Biosynthesis	0	0.346146	3.4658	1.37626	0.728908	0.945977
Regulation of Cellular Mechanics by Calpain Protease	1.1411	0.6782	0	0	2.85834	2.17995
p53 Signaling	2.46508	0	0.566924	2.77792	0.64056	0.364622
Role of Tissue Factor in Cancer	1.01446	0.461188	0	1.77531	2.23723	1.32345
Cell Cycle: G1/S Checkpoint Regulation	4.21929	1.61131	0	0.932524	0	0
Melanoma Signaling	0.278302	0	0	0	3.64136	2.83232
LPS-stimulated MAPK Signaling	0.463219	1.44965	0.23953	0.709066	2.22333	1.65676
Chemokine Signaling	0.477095	0.599182	0	0	2.86687	2.79281
Methionine Degradation I (to Homocysteine)	0.552201	1.11615	1.66418	0.905362	0.279143	2.2178
Protein Kinase A Signaling	0.618404	0.759317	0.629849	0.495835	1.33781	2.88024
Proline Biosynthesis II (from Arginine)	0	0	2.80427	0	0.734989	3.13324
Arginine Degradation VI (Arginase 2 Pathway)	0	0	2.80427	0	0.734989	3.13324
Cancer Drug Resistance By Drug Efflux	0.236332	0	0	0	3.92273	2.45574
3-phosphoinositide Degradation	0.39269	0.366245	3.6495	0.577211	0.832155	0.790598
EGF Signaling	2.04735	0.743256	0	0.341143	1.44455	1.96186
PTEN Signaling	2.55456	0	0	0	2.01758	1.94731
D-myo-inositol-5-phosphate Metabolism	0	0.36416	3.63048	0.56952	0.576569	1.37708
Î³-linolenate Biosynthesis II (Animals)	0.648765	0	0	0.418288	1.75209	3.69448
Neurotrophin/TRK Signaling	2.26258	0	0	0	2.42456	1.82179
Cell Cycle: G2/M DNA Damage Checkpoint Regulation	1.44207	0	0.396894	1.93932	1.09713	1.59496
SPINK1 General Cancer Pathway	0.563651	0	0	0.519669	3.33803	2.04029
ErbB4 Signaling	1.11017	1.61131	0	0	2.1653	1.57287
Sertoli Cell-Sertoli Cell Junction Signaling	0.529791	0.310432	0	0	2.85363	2.74886
Gap Junction Signaling	1.12226	0.794813	0	0.985772	1.80309	1.72377
D-myo-inositol (1,4,5,6)-Tetrakisphosphate Biosynthesis	0	0.39741	3.93261	0.69638	0.717112	0.681347
D-myo-inositol (3,4,5,6)-tetrakisphosphate Biosynthesis	0	0.39741	3.93261	0.69638	0.717112	0.681347
TCA Cycle II (Eukaryotic)	1.31071	0	0.65392	2.38973	0.721468	1.32607
GDNF Family Ligand-Receptor Interactions	0.984662	0	0	0	3.02734	2.36
GDP-mannose Biosynthesis	2.49946	0	0	0	0.734989	3.13324
Glioma Invasiveness Signaling	0	0	0	0.467844	4.4894	1.38978
Macropinocytosis Signaling	0	1.51007	0	0.448759	3.02734	1.34219
IGF-1 Signaling	1.71013	0.502887	0	1.1498	2.09814	0.836571
Purine Nucleotides De Novo Biosynthesis II	0	0	2.25489	1.44229	1.30101	1.28164
Systemic Lupus Erythematosus Signaling	0.897237	0	0	0.963798	2.7391	1.58027
IL-1 Signaling	1.33132	0	1.15951	1.86527	1.07845	0.698061
Signaling by Rho Family GTPases	0	0.230413	0.952673	0.836205	1.76265	2.34619
Telomere Extension by Telomerase	0	0	1.98593	1.19313	1.05794	1.8761
Renin-Angiotensin Signaling	1.00429	1.16768	0	0.378492	2.21154	1.30552
UVA-Induced MAPK Signaling	0.748467	0.524306	0	0.286513	1.77792	2.7185
Endocannabinoid Cancer Inhibition Pathway	0.785806	0	0	0.246313	2.07006	2.89595
P2Y Purigenic Receptor Signaling Pathway	0.918182	1.11246	0	0	1.99469	1.92473
Glucocorticoid Receptor Signaling	0.890098	0	0.565796	1.04966	1.47412	1.92011
Granzyme A Signaling	0.606648	0	1.78596	1.01268	0.883427	1.59163
GÎ±q Signaling	0.68131	0.952524	0.309541	0.814321	1.76892	1.3458
Oxidative Ethanol Degradation III	0.606648	1.17752	0	0	1.61962	2.45838
14-3-3-mediated Signaling	0.918182	1.11246	0	0.324283	1.57756	1.92473
Estrogen-Dependent Breast Cancer Signaling	1.01078	0	0	0.467844	2.49671	1.88115
FAT10 Cancer Signaling Pathway	0.827266	0	1.08278	3.57975	0	0.328489
Molecular Mechanisms of Cancer	0.441949	1.27436	0	0.873963	1.91049	1.31239
Ephrin B Signaling	0	0	0.764171	1.81994	2.57164	0.634971
BAG2 Signaling Pathway	2.42866	0.841098	0.44113	0.471177	0.374401	1.23338
Reelin Signaling in Neurons	0	0	1.33865	0.535502	1.53946	2.32126
Hepatic Fibrosis Signaling Pathway	0.738106	0.415111	0.272679	0.480296	2.50758	1.30309
FAT10 Signaling Pathway	2.64974	0	0.765791	1.05317	0.340165	0.904692
Erythropoietin Signaling	0.984662	1.51007	0	0	1.87572	1.34219
Regulation of IL-2 Expression in Activated and Anergic T Lymphocytes	1.36079	0	0.217479	0.626149	2.01385	1.48591
HGF Signaling	0.30784	1.2141	0	0.703031	2.39866	1.06473
Glutaryl-CoA Degradation	0.671988	1.24985	0	0	1.00932	2.75132
Axonal Guidance Signaling	0.367614	1.51088	0.409669	0.316862	1.91746	1.14895
VEGF Family Ligand-Receptor Interactions	0.888821	1.43059	0	0	2.16089	1.16975
IL-2 Signaling	1.20681	0	0	0.292243	2.39068	1.75374
CD28 Signaling in T Helper Cells	0.579008	0	1.4351	1.71563	0.972309	0.93099
PAK Signaling	0.757515	0	0	0.29234	2.83148	1.74436
Histamine Degradation	0	1.22429	0	0	1.75209	2.64662
CDK5 Signaling	0.664924	0	0	0	3.01648	1.92995
iNOS Signaling	2.35689	0	1.0992	1.44125	0.351457	0.339161
Dopamine Degradation	0.441746	2.28008	0	0	1.11337	1.73748
Pyridoxal 5'-phosphate Salvage Pathway	1.1411	0	0.306815	0.264073	1.67715	2.17995
Salvage Pathways of Pyrimidine Ribonucleotides	0.757515	0	0	0.29234	2.2934	2.2247
Superpathway of Geranylgeranyldiphosphate Biosynthesis I (via Mevalonate)	0.627039	1.20023	0.765791	0	0.340165	2.54927
Adrenomedullin signaling pathway	1.55097	0	0	0.326866	2.18829	1.41299
Mitochondrial L-carnitine Shuttle Pathway	0.648765	0	0	0.418288	1.75209	2.64662
FAK Signaling	1.27491	0.535609	0	0	1.8528	1.79407
Nucleotide Excision Repair Pathway	0	0	3.33511	1.13609	0.48631	0.472132
Tryptophan Degradation X (Mammalian, via Tryptamine)	0	1.06293	0	0.295039	2.05205	2.01502
Acute Phase Response Signaling	1.29053	0	0.54486	0.631582	2.14528	0.794017
Calcium-induced T Lymphocyte Apoptosis	0.590755	2.75384	0	0.553887	0.750275	0.724087
NF-ÎºB Signaling	2.2668	0	0.254049	1.19454	0.838672	0.794017
TGF-Î² Signaling	1.26131	0	0	0	1.82744	2.254
Apelin Cardiomyocyte Signaling Pathway	0	2.25586	0	0	1.75374	1.27539
Melanocyte Development and Pigmentation Signaling	1.8828	0	0	0.573464	1.4248	1.37617
Ketolysis	0.857307	1.44935	0	0	0.541229	2.39967
Role of JAK1 and JAK3 in Î³c Cytokine Signaling	0.563651	0	0	0.898398	2.68961	1.06124
Ethanol Degradation IV	0.535954	1.09761	0	0	1.40018	2.14654
Role of MAPK Signaling in the Pathogenesis of Influenza	0	0.599182	0	0	2.86687	1.70972
4-1BB Signaling in T Lymphocytes	1.08939	0	0.546189	1.93637	1.04723	0.524085
Colorectal Cancer Metastasis Signaling	0.284673	0	0	0	2.66292	2.19187
Nitric Oxide Signaling in the Cardiovascular System	0.36319	1.30204	0	0.844818	1.32258	1.27539
Fatty Acid Î±-oxidation	0	1.15601	0	0	1.55968	2.37324
Mechanisms of Viral Exit from Host Cells	0.908043	2.01589	1.16946	0.97618	0	0
Antiproliferative Role of Somatostatin Receptor 2	0	0	0.257079	0	2.98614	1.79297
Mouse Embryonic Stem Cell Pluripotency	1.17124	0.506353	0	0.490258	1.66068	1.20058
BMP signaling pathway	1.42246	0.576551	0.229744	0	1.63215	1.15002
Noradrenaline and Adrenaline Degradation	0.389695	2.14912	0	0	0.957854	1.51411
NGF Signaling	1.55822	0	0	1.00241	1.4319	1.01806
Systemic Lupus Erythematosus In T Cell Signaling Pathway	0	0	0	0	3.82947	1.17946
Fc Epsilon RI Signaling	0.599192	1.17411	0	0	2.23723	0.973523
Thyroid Cancer Signaling	0.484229	0	0	0.421727	2.32122	1.73694
PI3K Signaling in B Lymphocytes	0.824619	0.404607	0	0.268448	1.76071	1.69414
Zymosterol Biosynthesis	0	0	0	0	1.81744	3.13324
Calcium Signaling	1.05886	0	0	0.90897	2.40372	0.563481
Putrescine Degradation III	0	1.13559	0	0	1.50336	2.29321
GÎ±i Signaling	0.936521	0	0.427507	0.335612	2.04076	1.18694
B Cell Receptor Signaling	2.18282	0	0	0.385106	1.33499	0.986147
Oxidized GTP and dGTP Detoxification	1.35789	0	0	0	1.01452	2.46608
IL-6 Signaling	0.936521	0	0.427507	0.56878	2.04076	0.864279
Bladder Cancer Signaling	0.757515	0.528028	0	0	1.80249	1.74436
nNOS Signaling in Neurons	0.812434	3.18301	0	0.422054	0.330143	0
Toll-like Receptor Signaling	2.26258	0	0.728111	0.790049	0.330446	0.582314
5-aminoimidazole Ribonucleotide Biosynthesis I	0	0	1.51067	1.08982	1.01452	1.00412
PFKFB4 Signaling Pathway	0.827266	0	0.418104	0.433718	1.1774	1.70236
CD40 Signaling	0.600175	0	0.306815	2.02642	1.18445	0.415627
Tryptophan Degradation III (Eukaryotic)	0.535954	1.09761	0	0	0.750125	2.14654
Fatty Acid Activation	0.7528	0	0	0.511993	1.16821	2.0557
GÎ±12/13 Signaling	0.238691	0	0	0.807246	1.92771	1.46216
Valine Degradation I	1.54177	0	0	0	0.340165	2.54927
Arginine Biosynthesis IV	0	0	0	0.806787	1.81744	1.79688
Mevalonate Pathway I	0.723745	1.3063	0	0	0.422532	1.962
Synaptic Long Term Depression	0	0.826622	0	0	2.34458	1.21889
T Cell Receptor Signaling	1.14704	0	0	0.770419	1.61624	0.822827
HER-2 Signaling in Breast Cancer	0.888821	1.43059	0	0.380548	0.827454	0.796112
Xenobiotic Metabolism PXR Signaling Pathway	0	1.4897	0	0	0.95995	1.82356
Agrin Interactions at Neuromuscular Junction	0.484229	0	0	0	2.90593	0.875242
CTLA4 Signaling in Cytotoxic T Lymphocytes	0	0.55953	0.626284	0.343674	0.754762	1.9533
Tight Junction Signaling	0	0.908815	0	1.0059	1.59374	0.662275
IL-4 Signaling	0.877725	0	0	0	2.13047	1.15002
TNFR2 Signaling	0.441746	0.987567	1.41278	1.29979	0	0
Role of PKR in Interferon Induction and Antiviral Response	0.599192	0	0	0	1.37564	2.16415
Folate Polyglutamylation	0	0	1.29331	0.879996	0	1.96307
Uridine-5'-phosphate Biosynthesis	0	0	1.68451	1.25985	1.18336	0
Regulation of the Epithelial-Mesenchymal Transition Pathway	0.49672	0	0	0.539137	1.90476	1.18025
Ethanol Degradation II	0.4197	0.961063	0	0	1.04723	1.64266
Lymphotoxin Î² Receptor Signaling	1.35633	0	0.371065	1.80099	0.274591	0.26368
Endoplasmic Reticulum Stress Pathway	0	0	0	0.939008	2.33138	0.795581
Role of NANOG in Mammalian Embryonic Stem Cell Pluripotency	0.994255	0	0	0	1.7404	1.28785
UVB-Induced MAPK Signaling	0.266937	1.81827	0	0.75335	0.601558	0.581615
Myc Mediated Apoptosis Signaling	1.41984	0	0.390189	1.90337	0.300911	0
Citrulline Biosynthesis	0	0	0	0	1.46602	2.54346
D-myo-inositol (1,4,5)-trisphosphate Degradation	1.58871	0	0	1.0965	0.964295	0.350291
IL-17 Signaling	0	0	0	0	2.28801	1.70972
Isoleucine Degradation I	0.696903	0	0	0	0.399325	2.86444
S-adenosyl-L-methionine Biosynthesis	1.35789	0	1.51067	1.08982	0	0
RANK Signaling in Osteoclasts	0.845503	0.563701	0.633389	1.4393	0.47167	0
Dopamine-DARPP32 Feedback in cAMP Signaling	1.45494	0.930262	0	0.320624	0.748515	0.490113
RhoA Signaling	0	0	0.864568	0.347338	0.642391	2.0168
Apelin Adipocyte Signaling Pathway	0	0	0.23953	0.709066	1.7089	1.21036
Pancreatic Adenocarcinoma Signaling	0.657209	0.486138	0	0	0.804692	1.90544
Trans, trans-farnesyl Diphosphate Biosynthesis	0	1.74651	1.29331	0	0	0.797006
Production of Nitric Oxide and Reactive Oxygen Species in Macrophages	0.515342	0.830274	0	0	1.9757	0.502602
GADD45 Signaling	0.606648	0	0.744498	1.82462	0.323277	0.315512
Induction of Apoptosis by HIV1	0.639953	0.702791	0.87819	1.56233	0	0
Sulfate Activation for Sulfonation	1.53076	2.14213	0	0	0	0
L-DOPA Degradation	1.53076	2.14213	0	0	0	0
Amyloid Processing	2.19286	0.780884	0	0.389278	0	0.289494
dTMP De Novo Biosynthesis	0	0	0	0.879996	0.807045	1.96307
Glutathione Redox Reactions I	0	0	0.65392	0.307336	1.35275	1.32607
Acyl-CoA Hydrolysis	0	0	0	1.30643	1.16821	1.14931
Ceramide Biosynthesis	0	0	0	0	1.81744	1.79688
Ketogenesis	0.819067	0	0	0	0.506756	2.27246
Ceramide Signaling	0	0	0	0	2.04227	1.50903
Acetyl-CoA Biosynthesis III (from Citrate)	0	0	1.98329	1.55479	0	0
Cardiac Î²-adrenergic Signaling	0	0	0	0.446992	1.70212	1.2749
Branched-chain Î±-keto acid Dehydrogenase Complex	1.23616	0	0	0	0	2.175
Tec Kinase Signaling	0	0.925909	0	0.511504	1.66158	0.30894
Superpathway of Citrulline Metabolism	0	0	0	0.461303	1.05794	1.8761
HMGB1 Signaling	0	0	0	0	2.43955	0.945977
eNOS Signaling	0.376013	1.70036	0	0.547046	0	0.74877
Calcium Transport I	0	0	0	0.608537	1.37865	1.35904
B Cell Activating Factor Signaling	0.908043	0	0.45762	1.57152	0.399147	0
T Cell Exhaustion Signaling Pathway	0	0	0	0	2.22537	1.10686
Natural Killer Cell Signaling	0.250303	0	0.473365	0	1.48226	1.11845
Polyamine Regulation in Colon Cancer	2.39295	0	0	0.905362	0	0
Superpathway of D-myo-inositol (1,4,5)-trisphosphate Metabolism	1.34432	0	0	0.87358	0.750125	0.259079
Oleate Biosynthesis II (Animals)	0	0	0	0	1.16821	2.0557
STAT3 Pathway	0	0	0	0	1.82144	1.37375
2-ketoglutarate Dehydrogenase Complex	1.14245	0	0	0	0	1.96307
D-myo-inositol (1,4,5)-Trisphosphate Biosynthesis	0	0	0	0.814971	0.242799	2.01502
Pyrimidine Ribonucleotides De Novo Biosynthesis	0	0	0.44113	0	1.86233	0.742256
Alanine Biosynthesis III	0	0	0	1.55479	1.4771	0
Cysteine Biosynthesis/Homocysteine Degradation	0	0	1.68451	1.25985	0	0
Asparagine Biosynthesis I	0	0	0	0	1.4771	1.46634
Glycine Biosynthesis I	0	0	0	0	0	2.93321
Cell Cycle Regulation by BTG Family Proteins	0	0	0	0	1.46996	1.43627
Role of RIG1-like Receptors in Antiviral Innate Immunity	1.56212	0	0.433238	0.907685	0	0
IL-22 Signaling	0	0	0	0.843497	1.35275	0.705026
Growth Hormone Signaling	0	1.56458	0	0.865751	0.3733	0
Role of JAK family kinases in IL-6-type Cytokine Signaling	0	0	0	0.814971	1.30777	0.678129
Paxillin Signaling	0.320704	0	0	0	1.55205	0.782984
GP6 Signaling Pathway	1.48889	1.16131	0	0	0	0
SAPK/JNK Signaling	0.348338	0	0	0.264382	1.68341	0.335098
BEX2 Signaling Pathway	0	0	0	0.748311	1.31699	0.545932
UDP-N-acetyl-D-galactosamine Biosynthesis II	0	0	2.1091	0	0	0.439232
Leukocyte Extravasation Signaling	0	1.46154	0	0.326866	0.67223	0
Glycerol-3-phosphate Shuttle	1.35789	0	0	1.08982	0	0
VDR/RXR Activation	0	1.48936	0	0	0.314795	0.55778
CCR5 Signaling in Macrophages	0	1.34231	0.203291	0	0.416599	0.396783
Acetyl-CoA Biosynthesis I (Pyruvate Dehydrogenase Complex)	0	0	0	0	0.675126	1.66062
Semaphorin Signaling in Neurons	0.227153	0	0	0.299805	1.30655	0.472177
Glycogen Biosynthesis II (from UDP-D-Glucose)	0	1.60193	0	0	0.675126	0
Salvage Pathways of Pyrimidine Deoxyribonucleotides	0	0	0	0	1.5656	0.61466
Spermine Biosynthesis	0	2.14213	0	0	0	0
Pyrimidine Ribonucleotides Interconversion	0	0	0	0	1.32905	0.785049
Folate Transformations I	0	0	0	0.648438	0	1.44618
Adipogenesis pathway	1.30313	0	0	0.764975	0	0
UDP-N-acetyl-D-galactosamine Biosynthesis I	0	0	1.98329	0	0	0
Dendritic Cell Maturation	0.539663	0	1.37006	0	0	0
Heme Biosynthesis from Uroporphyrinogen-III I	0	1.84265	0	0	0	0
PKCÎ¸ Signaling in T Lymphocytes	0	0	0	0	1.45442	0.35954
Sperm Motility	0.374125	1.32782	0	0	0	0
Superpathway of Serine and Glycine Biosynthesis I	0	0	0	0	0	1.66062
Thioredoxin Pathway	0	1.60193	0	0	0	0
Sorbitol Degradation I	0	0	0	1.55479	0	0
Thio-molybdenum Cofactor Biosynthesis	0	0	0	1.55479	0	0
Flavin Biosynthesis IV (Mammalian)	1.53076	0	0	0	0	0
GDP-L-fucose Biosynthesis I (from GDP-D-mannose)	1.53076	0	0	0	0	0
Cytotoxic T Lymphocyte-mediated Apoptosis of Target Cells	0	0	1.31398	0.209129	0	0
Prostanoid Biosynthesis	0	0	0	1.52147	0	0
Heme Biosynthesis II	0	1.49433	0	0	0	0
Glycine Betaine Degradation	0	0	0	0	0	1.35904
Amyotrophic Lateral Sclerosis Signaling	0	1.31787	0	0	0	0
