## Supplementary material for "Oxygen-dependent changes in HIF binding partners and post-translational modifications regulate stability and transcriptional activity": Supp Table 8

### Sheet: Legend
Supp. Table. 8: Supporting data for HIF-1/2a PTM identification. Table is coloured depending on whether the PTM was identified using the Proteome Discover data analysis pipeline (white) or PEAKS PTM pipeline (grey). Table includes the PTM site, type of modification and O2 tension at which the PTM was identified, detailing the peptide sequence, MH+ mass, peptide confidence score (either MASCOT sco…

### Sheet: HIF-1a
PTM details			MS/MS supporting data
Site	Modification	O2 tension observed	Peptide	MH+	Confidence Score	Localisation Score
S31	Phosphorylation	0.01	RRsKESEV	1070.5	28	S3(1xPhospho): 100
K71	Carbamylation; Methylation(KR)	0.21	K(+43.01)(+14.02)LLDAGDLDIEDDMK	1747.85	75.75	K1:Carbamylation:297.06;K1:Methylation(KR):297.06
C90	Phosphorylation	0.01	DAGDLDIEDDmKAQMNcF	2126.78	64	C17(1xPhospho): 100
C224	Cyano	0.21	C(+25.00)EPIPHPS	904.411	34.46	C1:Cyano:1000.00
C255	Ubiquitin	0.21	YC(+114.04)DERITEL	1255.58	40.58	C2:Ubiquitin:104.58
Y265	Oxidation (M); Dehydration	0.21	M(+15.99)GY(-18.01)EPEELLGRSIY	1654.79	59.82	M1:Oxidation (M):1000.00;Y3:Dehydration:149.52
R311	Carbamylation; Methylation(KR)	0.21	R(+43.01)(+14.02)GGYVWVETQATVIYNTK	2142.11	53.05	R1:Carbamylation:127.09;R1:Methylation(KR):125.18
W316	Oxidation (HW)	0.21	GGYVW(+15.99)VETQATVIYNTK	1944.98	41.01	W5:Oxidation (HW):1000.00
S380	Phosphorylation	Both	TKVEsEDTSSLF	1422.6	70	S5(1xPhospho): 100
T383	Phosphorylation	Both	VESEDtSSLFDK	1436.58	82	T6(1xPhospho): 99.87
S384	Phosphorylation	0.01	VESEDTsSLFDKLKK	1805.86	45	S7(1xPhospho): 99.68
S385	Phosphorylation	Both	VESEDTSsLFDKLK	1677.76	66	S8(1xPhospho): 99.8
T383 & S385	Phosphorylation	0.21	VESEDtSsLFDKLK	1757.73	56	T6(1xPhospho): 99.76; S8(1xPhospho): 99.76
x & S385	Phosphorylation	0.21	VESEDTSsLFDKLK	1757.73	34	S8(1xPhospho): 99.73 T6(1xPhospho): 50; S7(1xPhospho): 50
S415	Phosphorylation	0.21	DFGsNDTETDDQQLEEVPL	2231.89	45	S4(1xPhospho): 99.78
T418	Phosphorylation	0.21	DFGSNDtETDDQQLEEVPL	2231.89	33	T7(1xPhospho): 99.74
S438	Phosphorylation	Both	YNDVmLPsPNEKLQNI	1970.89	52	S8(1xPhospho): 100
S451	Phosphorylation	Both	NLAmsPLPTAETPKPL	1775.87	122	S5(1xPhospho): 100
T458	Phosphorylation	0.21	mSPLPTAEtPKPL	1477.7	32	T9(1xPhospho): 100
S451 & T458	Phosphorylation	Both	AmsPLPTAEtPKPL	1628.7	43	S3(1xPhospho): 100; T10(1xPhospho): 100
R463	Carbamylation; Methylation(KR)	0.21	R(+43.01)(+14.02)SSADPALNQEVAL	1527.79	62.73	R1:Carbamylation:1000.00;R1:Methylation(KR):1000.00
R463	Dihydroxy methylglyoxal adduct	0.21	R(+72.02)SSADPALNQEVAL	1542.79	47.84	R1:Dihydroxy methylglyoxal adduct:1000.00
S465	Phosphorylation	Both	RSsADPALNQEVAL	1550.72	72	S3(1xPhospho): 99.87
S484	Phosphorylation	Both	KLEPNPEsLEL	1348.64	66	S8(1xPhospho): 100
T490 & S515	Phosphorylation	0.21	SFtMPQIQDQTPSPSDGSTRQSSPEPNsPSEY	3642.46	22	T3(1xPhospho): 99.02; S28(1xPhospho): 99.93
S500	Phosphorylation	Both	LEPNPESLELSFTmPQIQDQTPsPSDGSTR	3397.51	51	S23(1xPhospho): 100
S500 & S515	Phosphorylation	0.21	SFTmPQIQDQTPsPSDGSTRQSSPEPNsPSEY	3658.46	24	S13(1xPhospho): 99.98; S28(1xPhospho): 99.99
S510 & S515	Phosphorylation	0.21	QSsPEPNsPSEYcFYVDSDmVNEFK	3132.16	57	S3(1xPhospho): 99.41; S8(1xPhospho): 99.4
S515	Phosphorylation	Both	QSSPEPNsPSEYcFYVDSDmVNEFK	3052.19	79	S8(1xPhospho): 99.7
x & S515	Phosphorylation	0.21	SFTmPQIQDQTPSPSDGSTRQSSPEPNsPSEY	3658.45	25	S28(1xPhospho): 99.98 S13(1xPhospho): 16.64; S15(1xPhospho): 16.64; S18(1xPhospho): 16.64; T19(1xPhospho): 16.64; S22(1xPhospho): 16.64; S23(1xPhospho): 16.64
S581	Phosphorylation	0.21	DQLsPLESSSASPESASPQSTVTVF	2631.17	43	S4(1xPhospho): 100
S581 & x	Phosphorylation	0.21	RSFDQLsPLESSSASPESASPQSTVTVF	3101.34	21	S7(1xPhospho): 100; S11(1xPhospho): 16.67; S12(1xPhospho): 16.67; S13(1xPhospho): 16.67; S15(1xPhospho): 16.67; S18(1xPhospho): 16.67; S20(1xPhospho): 16.67
S589	Phosphorylation	Both	SAsPESASPQSTVTV	1527.66	41	S3(1xPhospho): 99.72
S589 & x	Phosphorylation	0.21	SAsPESASPQSTVTV	1607.62	25	S3(1xPhospho): 99.65; S6(1xPhospho): 50; S8(1xPhospho): 50
S592	Phosphorylation	0.21	DQLSPLESSSASPEsASPQSTVTVF	2631.17	51	S15(1xPhospho): 99.21
T605	Phosphorylation	0.21	FQQtQIQEPTANA	1555.68	37	T4(1xPhospho): 100
S641 & S643	Phosphorylation	0.21	ILIAsPsPTHIHK	1573.75	40	S5(1xPhospho): 100; S7(1xPhospho): 99.79
S643	Phosphorylation	Both	ILIASPsPTHIHK	1493.79	54	S7(1xPhospho): 99.88
T651 & S657	Phosphorylation	0.21	EtTSATSsPYRDTQSR	1946.75	32	T2(1xPhospho): 99.71; S8(1xPhospho): 100
S653	Phosphorylation	0.21	IASPSPTHIHKETTsATSSPY	2292.05	42	S15(1xPhospho): 99.6
S657	Phosphorylation	Both	IASPSPTHIHKETTSATSsPY	2292.05	62	S19(1xPhospho): 99.71
S653 & S657	Phosphorylation	0.01	ETTsATSsPYRDTQSR	1946.75	34	S4(1xPhospho): 98.97; S8(1xPhospho): 100
x &S657	Phosphorylation	0.21	ETTSATSsPYRDTQSR	1946.75	34	S8(1xPhospho): 100 E1(1xPhospho): 33.3; T2(1xPhospho): 33.3; T3(1xPhospho): 33.3
S657 & S664	Phosphorylation	0.21	ETTSATSsPYRDTQsR	1946.76	32	S8(1xPhospho): 100; S15(1xPhospho): 100
S657 & x	Phosphorylation	0.01	ETTSATSsPYRDTQSR	1946.75	26	S8(1xPhospho): 98.85; T13(1xPhospho): 49.86; S15(1xPhospho): 49.86
x & S657	Phosphorylation	0.21	IASPSPTHIHKETTSATSsPY	2372.03	41	S19(1xPhospho): 99.53; T14(1xPhospho): 49.76; S15(1xPhospho): 49.76
x & S657 & S664	Phosphorylation	0.21	ETTSATSsPYRDTQsR	2026.72	25	S8(1xPhospho): 100; S15(1xPhospho): 100 T2(1xPhospho): 49.9; T3(1xPhospho): 49.9
K674	Acetylation (K)	Both	AGK(+42.01)GVIEQTEK	1201.65	50.96	K3:Acetylation (K):130.09
S687	Phosphorylation	0.21	GKGVIEQTEKSHPRsPNVL	2156.09	31	S15(1xPhospho): 100
S687 & S696	Phosphorylation	0.21	sPNVLSVALsQR	1430.64	44	S1(1xPhospho): 100; S10(1xPhospho): 100
S696	Phosphorylation	Both	SPNVLSVALsQR	1350.68	73	S10(1xPhospho): 100
K709	Acetylation (K)	Both	SQRTTVPEEELNPK(+42.01)IL	1896.02	72.86	K14:Acetylation (K):1000.00
C780	Cysteine oxidation to cysteic acid	0.21	TIILIPSDLAC(+47.98)R	1362.74	50.46	C11:Cysteine oxidation to cysteic acid:1000.00
S786	Phosphorylation	Both	LLGQsmDESGLPQLTSYDcEVNAPIQGSR	3261.44	101	S5(1xPhospho): 100

### Sheet: HIF-2a
PTM details			MS/MS supporting data
Site	Modification	O2 tension observed	Peptide	MH+	Confidence Score	Localisation Score
S46	Phosphorylation	Both	HELPLPHsV	1108.52	37	S8(1xPhospho): 100
S72	Phosphorylation	0.01	LLSsVcSENESEAEADQQmDNLYLK	2969.25	109	S4(1xPhospho): 99.04
S72 & S79	Phosphorylation	Both	LLSsVcSENEsEAEADQQmDNLYLK	3049.21	105	S4(1xPhospho): 99.5; S11(1xPhospho): 100
C74	Dehydroalanine (C)	0.21	LLSSVC(-33.99)SENESEAEADQQMDNLYLK	2782.29	44.74	C6:Dehydroalanine (C):1000.00
C74	Beta-methylthiolation; Oxidation (M)	Both	LLSSVC(+45.99)SENESEAEADQQM(+15.99)DNLYLK	2878.26	76.41	C6:Beta-methylthiolation:1000.00;M19:Oxidation (M):1000.00
S79	Phosphorylation	Both	cSENEsEAEADQQmDNLYLKA	2540.98	107	S6(1xPhospho): 100
M87	Carbamidomethylation; Sulphone	0.01	LLSSVC(+57.02)SENESEAEADQQM(+31.99)DNLYLK	2905.28	37.53	C6:Carbamidomethylation:1000.00;M19:Sulphone:1000.00
C195	Cysteine oxidation to cysteic acid	0.01	HC(+47.98)TGQVKVY	1082.51	38.62	C2:Cysteine oxidation to cysteic acid:1000.00
C205	Cysteine oxidation to cysteic acid	0.01	NNC(+47.98)PPHNSL	1043.43	47.72	C3:Cysteine oxidation to cysteic acid:1000.00
C297	Cysteine oxidation to cysteic acid	0.01	C(+47.98)TKGQVVSGQY	1217.56	43.37	C1:Cysteine oxidation to cysteic acid:1000.00
C297	Cyano	0.01	C(+25.00)TKGQVVSGQY	1194.57	40.07	C1:Cyano:1000.00
K299	Ubiquitination	0.01	DSENMTKSHQNLCTK(+383.23)G	2176.04	42.12	K15:Ubiquitination:112.87
S345	Phosphorylation	0.01	VLsEIEKNDVVF	1471.7	25	S3(1xPhospho): 100
K379	Acetylation (K)	0.21	DSSGK(+42.01)GAVSEKSNF	1454.69	82.23	K5:Acetylation (K):87.12
S383	Phosphorylation	Both	DSSGKGAVsEKSNF	1492.63	52	S9(1xPhospho): 100
T406	Phosphorylation	Both	AQLAPtPGDAIISL	1446.72	30	T6(1xPhospho): 100
S413	Phosphorylation	Both	LKEEPEELAQLAPTPGDAIIsLDFGNQNFEESSAYGK	4087.9	82	S21(1xPhospho): 100
W438	Oxidation (HW)	0.21	GKAILPPSQPW(+15.99)	1209.68	40.45	W11:Oxidation (HW):1000.00
T447	Phosphorylation	Both	HStQSEAGSLPA	1264.52	56	T3(1xPhospho): 99.67
S449	Phosphorylation	Both	HSTQsEAGSLPA	1264.52	58	S5(1xPhospho): 100
S453	Phosphorylation	0.21	RSHSTQSEAGsLPAF	1654.72	51	S11(1xPhospho): 100
S449 & S453	Phosphorylation	0.21	RSHSTQsEAGsLPAF	1734.69	45	S7(1xPhospho): 99.78; S11(1xPhospho): 100
S516	Phosphorylation	0.01	FAmDTEAKDQcsTQTDFNELDLETL	3018.24	35	S12(1xPhospho): 99.58
T517	Phosphorylation	0.21	FAmDTEAKDQcStQTDFNELDLETL	3018.23	41	T13(1xPhospho): 99.59
T528	Phosphorylation	0.21	FAmDTEAKDQcSTQTDFNELDLEtL	3018.23	22	T24(1xPhospho): 99.99
x & T528	Phosphorylation	0.01	FAmDTEAKDQcSTQTDFNELDLEtL	3098.18	24	T24(1xPhospho): 100 S12(1xPhospho): 33.33; T13(1xPhospho): 33.33; T15(1xPhospho): 33.33
S543	Phosphorylation	Both	APYIPmDGEDFQLsPI	1888.81	39	S14(1xPhospho): 100
T559	Phosphorylation	Both	LAENPQStPQHcF	1608.65	38	T8(1xPhospho): 100
S581	Phosphorylation	Both	SAmTNIFQPLAPVAPHsPF	2120.99	42	S17(1xPhospho): 100
S606	Phosphorylation	0.01	KTEPEHRPmSsIFFDAGSK	2260.01	36	S11(1xPhospho): 99.24
T626	Phosphorylation	Both	DAGSKASLPPccGQAStPL	1996.85	30	T17(1xPhospho): 99.71
S672	Phosphorylation	Both	TEFLGAAPLGPPVsPPHVSTFK	2329.16	56	S14(1xPhospho): 100
H675	Oxidation (HW)	0.01	LGAAPLGPPVS(+79.97)PPH(+15.99)VSTF	1839.92	41.67	S11:Phosphorylation (STY):4.75;H14:Oxidation (HW):1000.00
S683	Phosphorylation	0.21	KTRsAKGF	974.482	22	S4(1xPhospho): 99.86
R690	Methylation(KR)	Both	GAR(+14.02)GPDVLSPAMVAL	1467.81	57.26	R3:Methylation(KR):1000.00
S696	Phosphorylation	Both	GPDVLsPAmVALSNK	1594.76	75	S6(1xPhospho): 100
S747	Phosphorylation	0.21	GGscPLmPDKPLSANVPNDK	2192.97	28	S3(1xPhospho): 100
S790	Phosphorylation	Both	HLPLPQPPSAIsPGENSK	1948.95	53	S12(1xPhospho): 100
S830	Phosphorylation	0.01	LLGPsFESYLLPELTR	1914.96	77	S5(1xPhospho): 100
C844	Cysteine oxidation to cysteic acid	0.01	DC(+47.98)EVNVPVLGSSTL	1480.7	45.88	C2:Cysteine oxidation to cysteic acid:1000.00
C844	Ubiquitin	0.21	YDC(+114.04)EVNVPVLGSSTLLQGGDLLR	2562.3	54.74	C3:Ubiquitin:87.73
N847	Oxidation or Hydroxylation	0.01	LLPELTRYDCEVN(+15.99)VPVLGSSTL	2434.27	41.48	N13:Oxidation or Hydroxylation:67.96
