## Supplementary material for "Oxygen-dependent changes in HIF binding partners and post-translational modifications regulate stability and transcriptional activity": Supp Table 9

### Sheet: Legend
Supp. Table. 9: Previous identification and evolutionary conservation data of PTMs in Supp. Table. 8. Previous identification was performed by searching Uniprot and Phosphositeplus databases for our identified PTMs. If identified, the number of and type of study (low-throughput (LTP) or high-throughput (HTP)) is recorded. For LTP studies, the reference is also listed. Supp. File. 1/2 was used to …

### Sheet: HIF1
Site	Modification(s)	Previous identification	Evolution conservation
S31	Phosphorylation	1 LTP Bullen et al,. 2016	Fish (except Gar) = G
K71	Methylation(KR)		Conserved
C90	Phosphorylation		Fish (in clades) = G/S
C224	Cyano		Conserved
C255	Ubiquitin		Conserved
Y265	Oxidation (M); Dehydration		Conserved
R311	Carbamylation; Methylation(KR)		Reptiles/Alligators/Birds = Q Sharks = E Fish (in clades) = K/R Turtles = H
W316	Oxidation (HW)		Conserved
S380	Phosphorylation		Birds + Reptiles = L Crocodiles = V Fish (in clades) = A/V/L Gar/Frogs/Sharks =D/E
T383	Phosphorylation		Reptiles = S Fish (in clades) = L/P/Q/S/C
S384	Phosphorylation		Birds/Reptiles/Sharks/Sturgeon = N Fish (in clades) = L/P/S/D/A
S385	Phosphorylation		Mice/Voles/Hamster = C Sharks = N Fish (in clade) = S/D/E/N/C
S415	Phosphorylation		Sharks = P Fish (in clades) = K/N/R/C
T418	Phosphorylation		Only in Mammals Deleted region in all other species
S438	Phosphorylation		Conserved
S451	Phosphorylation	5 HTP	Conserved
T458	Phosphorylation	1 HTP	Frogs = A/P Fish (in clades) = deleted/P
R463	Methylation(KR); Dihydroxy methylglyoxal adduct		Snakes/Sharks = C Fish (in clades) = T/S/D/N/H
S465	Phosphorylation	2 LTP & 2 HTP Bullen et al,. 2016 & So et al,. 2016	Fish (post Gar) = deleted region Birds = N
S484	Phosphorylation		Monotremes/Marsupials/Repltiles/Gar/Birds = P Fish = D/deleted region
T490	Phosphorylation		Reptiles = S Fish (in clades) = A/E
S500	Phosphorylation		Fish (in clades) = D/A/T Lizards/Snakes = T
S510	Phosphorylation		Fish (single clade) = P
S515	Phosphorylation		Fish (single clade) = N/G
S581	Phosphorylation		Fish (except Gar) = D/E Turtles = P
S589	Phosphorylation	1 LTP Li et al. 2018	Birds/Alligators = G Fish (in clades) = Q/K/S Whales/Dolphins = T
S592	Phosphorylation		Sharks = A/S/K/D Fish (in clades) = A/D/E Birds = N
T605	Phosphorylation		Only in Mammals/Birds/Crocodiles Deleted region in all other species
S641	Phosphorylation	3 LTP & 2 HTP Mylonis et al,. 2006, 2008 & Han et al., 2016	Ungulates/Whales/Dolphins = F Birds = P Fish (in clades) = A/V/deleted region
S643	Phosphorylation	3 LTP & 6 HTP Mylonis et al,. 2006, 2008 & Han et al., 2016	Lizards/Snakes = A/I
T651	Phosphorylation	1 HTP	Ungulates (even-toed)/Lizards/Snakes = P Fish (in clades) = V/L/I Birds (single clade) = P
S653	Phosphorylation	3 HTP	Rodents (in clades) = A/T Ungulates/Whales/Dolphins = C Sharks/Fish (in clades) = N/S
S657	Phosphorylation	1 LTP & 2 HTP Xu et al., 2010	Conserved
S664	Phosphorylation		Fish (in clades) = S/T
K674	Acetylation (K)	2 LTP Lim et al., 2010 & Geng et al., 2012	Fish (in clades) = T/P
S687	Phosphorylation	1 LTP & 5 HTP Herzog et al., 2016	Frogs/Reptiles = T Birds (in clades) = A/V Fish (in clades) = T/S/A/deleted region
S696	Phosphorylation	1 LTP & 1 HTP Cam et al., 2010	Birds/Frogs = N Lizards/Snakes = G Fish (in clades) = N/K
K709	Acetylation (K)	2 LTP Geng et al., 2012 & Seo et al., 2015	Fish (single clade) = R
C780	Cysteine oxidation to cysteic acid		Only in mammals All other species = S
S786	Phosphorylation		Fish (in clades) = S/T

### Sheet: HIF2
Site	Modification(s)	Previous identification	Evolution conservation
S46	Phosphorylation		Birds/Reptiles/Gar/Shark/Marsupials = N
S72	Phosphorylation		Fish (single clade) = T
C74	Dehydroalanine (C); Beta-methylthiolation		Fish (in clades) = C/R/Y/W
S79	Phosphorylation	1 HTP	Birds/Crocdiles = N Lizards/Snakes = K/R Fish (in clades) = T/E/G/A/deleted region
M87	Sulphone		Turtles = I
C195	Cysteine oxidation to cysteic acid		Conserved
C205	Cysteine oxidation to cysteic acid		Fish (single clade) = R
C297	Cysteine oxidation to cysteic acid; Cyano		Conserved
K299	Ubiquitination	1 HTP	Conserved
S345	Phosphorylation		Conserved
K379	Acetylation (K)		Rodents/Bats = E/D Sharks/Reptiles/Birds = G Fish (in clades) = A/V
S383	Phosphorylation	1 LTP & 1 HTP Pangou et al., 2016	Birds/Reptiles = T Fish (single clade) = G/A
T406	Phosphorylation		Fish (single clade) = M
S413	Phosphorylation		Fish (single clade) = M
W438	Oxidation (HW)		Conserved
T447	Phosphorylation		Only in Primates/Cats/Ungulates Frogs/Marsupials/Fish/Reptiles = S Fish (single clade) = P All other species = A
S449	Phosphorylation		Birds = G Fish (in clades) = G/R
S453	Phosphorylation		Birds/Reptiles = T Fish (in clades) = S/ N/K
S516	Phosphorylation		Ungulates = G Rodents = N/S Frogs/Alligators/Turtles = N Fish (in clades) = N/D Birds = N/T
T517	Phosphorylation		Birds/Reptiles = S Fish (in clades) = S/Q
T528	Phosphorylation	1 LTP & 1 HTP Pangou et al., 2016	Conserved
S543	Phosphorylation		Fish (in clades) = H/N
T559	Phosphorylation		Ungulates = A
S581	Phosphorylation		Fish (in clades) = G/deleted region Bats = G Reptiles/Birds = N
S606	Phosphorylation		Snakes/Lizards = L Whales/Dolphins/Ungulates = F Fish (in clades) = S/A/P
T626	Phosphorylation		Fish (single clade) = N
S672	Phosphorylation	1 LTP & 1 HTP Gkotinakou et al. 2019	Frogs = H Birds/Reptiles/Marsupials = N
H675	Oxidation (HW)		Only in mammals and Alligators Frogs = N Fish (in clades) = A/R/N Birds (in clades) = N/R
S683	Phosphorylation		Birds = P Fish (single clade) = F/P Marsupials = L
R690	Methylation(KR)		Only in Primates/Marsupials/Rodents Remaining mammals = Q Fish (in clades) = V/N/A
S696	Phosphorylation		Frogs = H Birds/Reptiles/Marsupials = N
S747	Phosphorylation		Only in primates and Fish Ungulates/Rodents = T Remaining Mammals/Reptiles/Birds = N
S790	Phosphorylation		Fish (in clades) = G/N/I Snakes/Lizards = N
S830	Phosphorylation	1 LTP (mouse) Gradin et al., 2002	Conserved
C844	Cysteine oxidation to cysteic acid; Ubiquitin		Conserved
N847	Oxidation or Hydroxylation	2 LTP Lando et al., 2002, 2002	Conserved
